# Microbial sensor variation across biogeochemical conditions in the terrestrial deep subsurface

**DOI:** 10.1101/2023.02.01.526704

**Authors:** Annelise L. Goldman, Emily M. Fulk, Lily Momper, Clinton Heider, John Mulligan, Magdalena Osburn, Caroline A. Masiello, Jonathan J. Silberg

## Abstract

Microbes can be found in abundance many kilometers underground. While microbial metabolic capabilities have been examined across different geochemical settings, it remains unclear how changes in subsurface niches affect microbial needs to sense and respond to their environment. To address this question, we examined how two component systems (TCS) vary across metagenomes in the Deep Mine Microbial Observatory (DeMMO). TCSs were found at all six subsurface sites, the service water control, and the surface site, with an average of 0.88 sensor histidine kinases (HKs) per 100 genes across all sites. Abundance was greater in subsurface fracture fluids compared with surface-derived fluids, and candidate phyla radiation (CPR) bacteria presented the lowest HK frequencies. Measures of microbial diversity, such as the Shannon diversity index, revealed that HK abundance is inversely correlated with microbial diversity (r^2^ = 0.81). Among the geochemical parameters measured, HK frequency correlated the strongest with variance in dissolved organic carbon (DOC) (r^2^ = 0.82). Taken together, these results implicate the abiotic and biotic properties of an ecological niche as drivers of sensor needs, and they suggest that microbes in environments with large fluctuations in organic nutrients (*e*.*g*., lacustrine, terrestrial, and coastal ecosystems) may require greater TCS diversity than ecosystems with low nutrients (*e*.*g*., open ocean).

**IMPORTANCE:** The ability to detect environmental conditions is a fundamental property of all life forms. However, organisms do not maintain the same environmental sensing abilities during evolution. To better understand the controls on microbial sensor abundance, which remain poorly understood, we evaluated how two-component sensor systems evolved within the deep Earth across sampling sites where abiotic and biotic properties vary. We quantify the relative abundances of sensor proteins and find that sensor systems remain abundant in microbial consortia as depth below the Earth’s surface increases. We also observe correlations between sensor system abundances and abiotic (dissolved organic carbon variation) and biotic (consortia diversity) properties across the DeMMO sites. These results suggest that multiple environmental properties drive sensor protein evolution and diversification and highlight the importance of studying metagenomic and geochemical data in parallel to understand the drivers of microbial sensor evolution.
