## Supplementary material for "Microbial sensor variation across biogeochemical conditions in the terrestrial deep subsurface": Table S3

### Sheet: Sheet1
Signature type	Signature	IPR Name
HK true positive	IPR003594	Histidine kinase/HSP90-like ATPase
	IPR032834	Sensor histidine kinase NatK, C-terminal domain
	IPR011102	Signal transduction histidine kinase, HWE region
HR true positive	IPR001789	Signal transduction response regulator, receiver domain
HK false positive	IPR013506	DNA topoisomerase, type IIA, subunit B, domain 2
	IPR001404	Heat shock protein HSP90 family
	IPR006230	Protein MutL
	IPR014721	Ribosomal protein S5 domain 2-type fold, subgroup
	IPR020568	Ribosomal protein S5 domain 2-type fold
	IPR037196	HSP90, C-terminal domain
	IPR002288	DNA gyrase B subunit, C-terminal
	IPR013759	DNA topoisomerase, type IIA, subunit B, C-terminal
	IPR013760	DNA topoisomerase, type IIA-like domain superfamily
	IPR011557	DNA gyrase, subunit B
	IPR041423	DNA gyrase subunit B insert domain
	IPR034160	DNA gyrase subunit B, TOPRIM domain
	IPR005737	DNA topoisomerase IV, subunit B, Gram-negative
	IPR019805	Heat shock protein Hsp90, conserved site
	IPR020575	Heat shock protein Hsp90, N-terminal
	IPR038973	DNA mismatch repair protein MutL/Mlh/Pms
	IPR020667	DNA mismatch repair protein, MutL
	IPR037198	MutL, C-terminal domain superfamily
	IPR014790	MutL, C-terminal, dimerisation
	IPR042120	MutL, C-terminal domain, dimerisation subdomain
	IPR042121	MutL, C-terminal domain, regulatory subdomain
	IPR002099	DNA mismatch repair protein family, N-terminal
	IPR013507	DNA mismatch repair protein, S5 domain 2-like
	IPR032189	DNA mismatch repair protein Mlh1, C-terminal
	IPR014762	DNA mismatch repair, conserved site
	IPR000843	LacI-type HTH domain
RR false positive	IPR003594	Histidine kinase/HSP90-like ATPase
	IPR032834	Sensor histidine kinase NatK, C-terminal domain
	IPR011102	Signal transduction histidine kinase, HWE region
Table S3. HK and RR IPR signatures. HK and RR true positive IPR signatures were used to identify proteins containing domains indicative of HK or RR proteins, respectively. HK and RR false positive signatures were used to eliminate proteins that contain HK- and RR-like domains.
